# Metabolic collaboration between cells in the tumor microenvironment has a negligible effect on tumor growth

**DOI:** 10.1101/2022.02.08.479584

**Authors:** Johan Gustafsson, Fariba Roshanzamir, Anders Hagnestål, Sagar M. Patel, Oseeyi I. Daudu, Donald F. Becker, Jonathan L. Robinson, Jens Nielsen

**Affiliations:** Department of Biology and Biological Engineering, Chalmers University of Technology, Gothenburg, Sweden; Wallenberg Center for Protein Research, Chalmers University of Technology, Gothenburg, Sweden; Hagnesia AB, Hindås, Sweden; Department of Biochemistry and Redox Biology Center, University of Nebraska-Lincoln, Lincoln, Nebraska 68588, United States; BioInnovation Institute, Copenhagen, Denmark

## Abstract

The tumor microenvironment is comprised of a complex mixture of different cell types interacting under conditions of nutrient deprivation, but the metabolism therein is not fully understood due to difficulties in measuring metabolic fluxes and exchange of metabolites between different cell types *in vivo*. Genome-scale metabolic modeling enables estimation of such exchange fluxes as well as an opportunity to gain insight into the metabolic behavior of individual cell types. Here, we estimated the availability of nutrients and oxygen within the tumor microenvironment using concentration measurements from blood together with a metabolite diffusion model. In addition, we developed an approach to efficiently apply enzyme usage constraints in a comprehensive metabolic model of human cells. The combined modeling reproduced severe hypoxic conditions and the Warburg effect, and we found that limitations in enzymatic capacity contribute to cancer cells’ preferential use of glutamine as a substrate to the citric acid cycle. Furthermore, we investigated the common hypothesis that some stromal cells are exploited by cancer cells to produce metabolites useful for the cancer cells. We identified over 200 potential metabolites that could support collaboration between cancer cells and cancer associated fibroblasts, but when limiting to metabolites previously identified to participate in such collaboration, no growth advantage was observed. Our work highlights the importance of enzymatic capacity limitations for cell behaviors and exemplifies the utility of enzyme constrained models for accurate prediction of metabolism in cells and tumor microenvironments.
