## Supplementary material for "Metabolic collaboration between cells in the tumor microenvironment has a negligible effect on tumor growth": Table S1

### Sheet: Sheet1
Table S1. Extra metabolite candidates from HMDB
name	conc (uM)	numRefs	MW	superclass	index	modelName	Comment
Water	55000000	1	18.0153	Homogeneous non-metal compounds	765	H2O	We normally don't pay attention to these simple compounds
Sodium	140250	8	22.9898	Homogeneous metal compounds	302	Na+	We normally don't pay attention to these simple compounds
Chloride ion	102500	7	35.453	Homogeneous non-metal compounds	255	chloride	We normally don't pay attention to these simple compounds
Hydrogen carbonate	24500	13	62.0248	Organic acids and derivatives	304	carbonate	We normally don't pay attention to these simple compounds
Carbon dioxide	21300	6	44.0095	Homogeneous non-metal compounds	703	CO2	We normally don't pay attention to these simple compounds
Fe2+	8950	3	55.845	Homogeneous metal compounds	356	Fe2+	We normally don't pay attention to these simple compounds
Urea	4635	8	60.0553	Organic acids and derivatives	181	urea	We normally don't pay attention to these simple compounds
Potassium	4300	16	39.0983	Homogeneous metal compounds	301	K+	We normally don't pay attention to these simple compounds
Calcium	2325	15	40.078	Homogeneous metal compounds	243	Ca2+	We normally don't pay attention to these simple compounds
Magnesium	833	11	24.305	Homogeneous metal compounds	279	Mg2+	We normally don't pay attention to these simple compounds
Sulfate	352.75	2	98.078	Homogeneous non-metal compounds	594	sulfate	We normally don't pay attention to these simple compounds
Uridine diphosphate glucose	155	1	566.302	Nucleosides, nucleotides, and analogues	176	UDP-glucose
Thiosulfate	100.8	1	114.144	Homogeneous non-metal compounds	160	thiosulfate
alpha-D-Glucose 1,6-bisphosphate	98	1	340.116	Organic oxygen compounds	972	glucose-1,6-bisphosphate	This is probably from within cells
D-Ornithine	89	1	132.161	Organic acids and derivatives	958	D-ornithine
Formic acid	77.25	4	46.0254	Organic acids and derivatives	82	formate
Carbon monoxide	72	1	28.01	Homogeneous non-metal compounds	567	CO	We normally don't pay attention to these simple compounds
Inosinic acid	63	1	348.206	Nucleosides, nucleotides, and analogues	104	IMP
L-Cystine	62.9	5	240.3	Organic acids and derivatives	113	cystine
Methanol	62.3	2	32.0419	Organic oxygen compounds	659	methanol
Glycerol	60.5	7	92.0938	Organic oxygen compounds	77	glycerol
Aminoacetone	60	1	73.0938	Organic oxygen compounds	769	aminoacetone
3-Phosphoglyceric acid	52.7	1	186.057	Organic oxygen compounds	412	3-phospho-D-glycerate
D-Galactose	52.65	2	180.156	Organic oxygen compounds	83	galactose
Hydrogen sulfide	51.65	2	34.081	Homogeneous non-metal compounds	944	H2S
D-Mannose	51.5	1	180.156	Organic oxygen compounds	101	mannose
Phenylacetic acid	50.948	1	136.148	Benzenoids	124	phenylacetate
Acetone	50.85	4	58.0791	Organic oxygen compounds	631	acetone
Oxypurinol	50	1	152.111	Organoheterocyclic compounds	405	oxypurinol
Nicotinic acid	48.05	1	123.109	Organoheterocyclic compounds	605	nicotinate
Ascorbic acid	43.8895	8	176.124	Organoheterocyclic compounds	30	ascorbate
Acetic acid	43.7	3	60.052	Organic acids and derivatives	28	acetate
Acetoacetic acid	43	7	102.089	Organic acids and derivatives	39	acetoacetate
Glycogen	41.2	1	666.578	Organic oxygen compounds	396	glycogen
D-Fructose	39.5	1	180.156	Organic oxygen compounds	337	fructose
Ammonium	39.25	2	18.0385	Homogeneous non-metal compounds	4587	NH4+
CDP	36	1	403.176	Nucleosides, nucleotides, and analogues	622	CDP
Cysteinylglycine	34.3	2	178.21	Organic acids and derivatives	50	cys-gly
Ammonia	32	22	17.0305	Homogeneous non-metal compounds	33	NH3
Acetaminophen glucuronide	30.2	1	327.287	Organic oxygen compounds	2397	Acetaminophen glucuronide
Ketoleucine	28	3	130.142	Organic acids and derivatives	359	4-methyl-2-oxopentanoate
Ethanolamine	26.95	1	61.0831	Organic nitrogen compounds	86	ethanolamine
Thiocyanate	25.12	2	58.082	Organosulfur compounds	598	thiocyanate
NAD	24.3	1	663.425	Nucleosides, nucleotides, and analogues	452	NAD+
myo-Inositol	23.5	3	180.156	Organic oxygen compounds	126	inositol
Oleoylethanolamide	23.4018	2	325.529	Organic nitrogen compounds	755	Oleoyl Ethanolamide
NADH	22	1	665.441	Nucleosides, nucleotides, and analogues	604	NADH
(S)-3-Hydroxyisobutyric acid	20.5	2	104.105	Organic acids and derivatives	16	3-hydroxyisobutyrate
NADP	19.6	1	743.405	Nucleosides, nucleotides, and analogues	130	NADP+
Copper	17.1	12	63.546	Homogeneous metal compounds	335	Cu2+
Phosphoserine	17	1	185.072	Organic acids and derivatives	170	3-phosphoserine
Ethanol	16.5	3	46.0684	Organic oxygen compounds	63	ethanol
Formaldehyde	16.3	1	30.026	Organic oxygen compounds	588	formaldehyde
Stearoylethanolamide	15	1	327.545	Organic nitrogen compounds	2909	Stearoyl Ethanolamide
Indoxyl sulfate	14	1	213.21	Organic acids and derivatives	350	Indoxyl Sulfate
Dihydroxyacetone phosphate	13.85	2	170.058	Organic oxygen compounds	601	DHAP
Linoleoyl ethanolamide	13.7	1	323.513	Organic nitrogen compounds	2839	Linoleoyl Ethanolamide
Zinc	13.425	8	65.409	Homogeneous metal compounds	4204	zinc
D-Aspartic acid	13.25	2	133.103	Organic acids and derivatives	1270	D-aspartate
Benzoic acid	12.9445	1	122.123	Benzenoids	655	benzoate
Palmitoylethanolamide	12.5565	2	299.492	Organic acids and derivatives	761	Palmitoylethanolamide
Phosphoenolpyruvic acid	12.5	1	168.042	Organic acids and derivatives	164	PEP
Bilirubin	12.414	10	584.662	Organoheterocyclic compounds	36	bilirubin
L-Homoserine	12	1	119.119	Organic acids and derivatives	374	homoserine
Oxidized glutathione	10.825	2	612.631	Organic acids and derivatives	952	GSSG
Phenylacetylglutamine	10.5715	2	264.277	Organic acids and derivatives	1260	phenylacetylglutamine
Hydrogen peroxide	10.5	1	34.0147	Homogeneous non-metal compounds	920	H2O2
Homocysteine	9.255	14	135.185	Organic acids and derivatives	387	homocysteine
D-Lactic acid	9.13	2	90.0779	Organic acids and derivatives	554	D-lactate
L-Xylulose	9	1	150.13	Organic oxygen compounds	391	L-xylulose
Glutathione	8.0125	6	307.323	Organic acids and derivatives	72	GSH
Glycolic acid	7.9	3	76.0514	Organic acids and derivatives	65	glycolate
Glyceric acid	7.5	2	106.077	Organic oxygen compounds	81	glycerate
Dehydroascorbic acid	7.488	2	174.108	Organoheterocyclic compounds	542	dehydroascorbic acid
Oxalic acid	6.43	5	90.0349	Organic acids and derivatives	821	oxalate
Cytosine	6.4	1	111.102	Organoheterocyclic compounds	322	cytosine
1,1-Dimethylbiguanide	6	1	129.164	Organic nitrogen compounds	683	metformin
Methanethiol	5.7	1	48.107	Organosulfur compounds	934	Methanethiol
p-Cresol	5.556	1	108.138	Benzenoids	646	P-Cresol
Phosphoribosyl pyrophosphate	5.31	1	390.07	Organic oxygen compounds	174	PRPP
L-Homocystine	5.26	2	268.354	Organic acids and derivatives	347	L-Homocystine
Homocitrulline	5	1	189.212	Organic acids and derivatives	349	Homocitrulline
Spermidine	4.825	2	145.246	Organic nitrogen compounds	538	spermidine
Gluconic acid	4.1475	2	196.155	Organic oxygen compounds	319	D-gluconic acid
L-Arabitol	3.947	1	152.146	Organic oxygen compounds	640	L-arabitol
Hydroxypropionic acid	3.65	2	90.0779	Organic acids and derivatives	363	hydracrylate
p-Hydroxyphenylacetic acid	3.40525	2	152.147	Benzenoids	13	4-hydroxyphenylacetate
Hypoxanthine	3.3	9	136.112	Organoheterocyclic compounds	92	hypoxanthine
Carnosine	3.1	3	226.232	Organic acids and derivatives	22	carnosine
Glyoxylic acid	3.05	1	74.0355	Organic acids and derivatives	67	glyoxalate
Orotic acid	2.874	3	156.096	Organoheterocyclic compounds	136	orotate
Phenylpyruvic acid	2.75	2	164.158	Benzenoids	120	phenylpyruvate
Kynurenic acid	2.657	2	189.167	Organoheterocyclic compounds	371	4-hydroxy-2-quinolinecarboxylic acid
Xanthosine	2.5821	2	284.226	Nucleosides, nucleotides, and analogues	184	xanthosine
4-Hydroxybenzoic acid	2.523	1	138.122	Benzenoids	263	4-hydroxybenzoate
Anandamide	2.3095	2	347.535	Organic nitrogen compounds	1007	anandamide
D-Serine	2.28	3	105.093	Organic acids and derivatives	961	D-serine
Phosphorylcholine	2.2	1	184.151	Organic nitrogen compounds	628	phosphocholine
Sorbitol	2.198	3	182.172	Organic oxygen compounds	152	D-glucitol
Pantothenic acid	2.14	2	219.235	Organic oxygen compounds	125	pantothenate
Allantoin	2.1	1	158.115	Organoheterocyclic compounds	242	allantoin
Argininosuccinic acid	2	3	290.273	Organic acids and derivatives	34	argininosuccinate
L-Glyceric acid	2	1	106.077	Organic oxygen compounds	1261	(S)-Glycerate
Uracil	2	3	112.087	Organoheterocyclic compounds	185	uracil
Pyrophosphate	1.8	1	177.975	Homogeneous non-metal compounds	154	PPi
Sucrose	1.8	1	342.296	Organic oxygen compounds	161	sucrose
2-Phosphoglyceric acid	1.6	1	186.057	Organic oxygen compounds	209	2-phospho-D-glycerate
Nitrite	1.51	3	47.0134	Homogeneous non-metal compounds	880	nitrite
N-Acetylneuraminic acid	1.285	2	309.27	Organic oxygen compounds	140	N-acetylneuraminate
Xanthine	1.27	11	152.111	Organoheterocyclic compounds	180	xanthine
Propionic acid	1.25	1	74.0785	Organic acids and derivatives	144	propanoate
Sulfite	1.23	1	82.079	Homogeneous non-metal compounds	146	sulfite
N2-Acetylornithine	1.1	3	174.198	Organic acids and derivatives	957	N-acetylornithine
(S)-beta-Aminoisobutyric acid	1.03	1	103.12	Organic acids and derivatives	772	L-3-amino-isobutanoate
Acetaldehyde	1	1	44.0526	Organic oxygen compounds	484	acetaldehyde
Methylamine	1	1	31.0571	Organic nitrogen compounds	98	methylamine
