## Supplementary material for "Metabolic collaboration between cells in the tumor microenvironment has a negligible effect on tumor growth": Table S2

### Sheet: UnmappedMetsFromHMDB
Table S2. Unmapped metabolites from HMDB
name	conc	numRefs	MW	superclass	Comment
Fructosamine	2300	3	179.171	Organic oxygen compounds	This is glycosylation of proteins, i.e. not a free compound
Phosphorus	1150	3	30.9738	Homogeneous non-metal compounds	Simple compound that we normally not pay attention to
Phosphate	1100	9	97.9952	Homogeneous non-metal compounds	Simple compound that we normally not pay attention to
2,3-Diphosphoglyceric acid	530	1	266.037	Organic oxygen compounds	Probably included in the lipids, a bit unclear
Naproxen	302	1	230.259	Benzenoids	Drug
CE(18:1(11Z))	288.615	2	651.1	Homogeneous metal compounds	Lipid
Nicotinamide N-oxide	283	1	138.124	Organoheterocyclic compounds	Unclear
Ibuprofen	242	1	206.281	Phenylpropanoids and polyketides	Drug
1,5-Anhydrosorbitol	145	2	164.156	Organic oxygen compounds	A sweetener?
Acetylglycine	89.57	2	117.103	Organic acids and derivatives	Unclear
Isopropyl alcohol	83.3	1	60.095	Organic oxygen compounds	Unclear
Caffeine	78	1	194.191	Organoheterocyclic compounds	Drug
Orotidine	76.5835	2	288.211	Nucleosides, nucleotides, and analogues
NADPH	51	1	745.421	Nucleosides, nucleotides, and analogues
Bromide	50	3	79.904	Homogeneous non-metal compounds
Galactose 1-phosphate	48	1	260.136	Organic oxygen compounds
Myricetin	45	1	318.235	Phenylpropanoids and polyketides
Anserine	41	1	240.259	Organic acids and derivatives
Nitrate	38	3	62.0049	Homogeneous non-metal compounds
Trimethylamine N-oxide	37.8	1	75.1097	Organic nitrogen compounds
Bovinocidin	36.61	1	119.076	Organic 1,3-dipolar compounds
dCTP	29	1	467.157	Nucleosides, nucleotides, and analogues
Theophylline	29	1	180.164	Organoheterocyclic compounds
Aspirin	26.5	1	180.157	Benzenoids
(R)-3-Hydroxyisobutyric acid	21	1	104.105	Organic acids and derivatives
Oleoyl glycine	21	1	339.513	Organic acids and derivatives
Mannitol	20.5715	2	182.172	Organic oxygen compounds
3-Methyl-2-oxovaleric acid	20.35	2	130.142	Organic acids and derivatives
(S)-3-Hydroxybutyric acid	20	1	104.105	Organic acids and derivatives
(S)-3,4-Dihydroxybutyric acid	18	1	120.104	Organic acids and derivatives
4-Aminohippuric acid	18	1	194.187	Benzenoids
Iron	17.996	5	55.845	Homogeneous metal compounds
Glucose 6-phosphate	16.81	1	260.136	Organic oxygen compounds
SM C16:1	16.6	1	716.047	Organic nitrogen compounds
Boron	16.5	2	10.811	Homogeneous metal compounds
Tetrahydrocurcumin	16	1	372.412	Phenylpropanoids and polyketides
p-Aminobenzoic acid	15	1	137.136	Benzenoids
L-Cysteinylglycine disulfide	14.8	2	297.352	Organic acids and derivatives
Trimethylamine	13.485	2	59.1103	Organic nitrogen compounds
D-Ribose 5-phosphate	13.2	1	230.11	Organic oxygen compounds
Ibuprofen glucuronide	13	1	382.409	Organic oxygen compounds
2-Oxovaleric acid	12.9	1	116.115	Organic acids and derivatives
Propylene glycol	12.275	2	76.0944	Organic oxygen compounds
O-Phosphoethanolamine	11.5	1	141.063	Organic acids and derivatives
1-Methylhistidine	10.475	2	169.181	Organic acids and derivatives
Fructose 6-phosphate	10.05	1	260.136	Organic oxygen compounds
4-Aminophenol	10	1	109.126	Benzenoids
Pantoprazole	10	1	383.37	Organoheterocyclic compounds
Paraxanthine	10	1	180.164	Organoheterocyclic compounds
Proline betaine	10	1	143.184	Organic acids and derivatives
Chondroitin sulfate	9.58	1	NA	Organic oxygen compounds
Dimethyl sulfone	8.8	1	94.133	Organosulfur compounds
Oxoglutaric acid	8.55	4	146.098	Organic acids and derivatives
Guaiacol	8.5	1	124.139	Benzenoids
2,3-Butanediol	7.9	2	90.121	Organic oxygen compounds
alpha-Hydroxyisobutyric acid	7.6	2	104.105	Organic acids and derivatives
Ranitidine	7.3	1	314.404	Organic nitrogen compounds
N(6)-Methyllysine	7	1	160.214	Organic acids and derivatives
Nicotinuric acid	6.665	2	180.161	Organic acids and derivatives
Eugenol	6.5	1	164.201	Benzenoids
Phenol	6.38	3	94.1112	Benzenoids
3-(3,4-Dihydroxyphenyl)lactic acid	6.2	1	198.173	Phenylpropanoids and polyketides
Fluoride	5.66	1	18.9984	Homogeneous non-metal compounds
N-gamma-Glutamylglutamine	5.5	1	275.261	Organic acids and derivatives
Heparin	5.193	1	NA	Organic oxygen compounds
Vanillin	5.137	1	152.147	Benzenoids
Allopurinol riboside	5	1	268.226	Nucleosides, nucleotides, and analogues
LacCer(d18:1/12:0)	5	2	806.088
Erythritol	4.919	2	122.12	Organic oxygen compounds
DL-Homocystine	4.9	2	268.354	Organic acids and derivatives
N-Acetylaspartylglutamic acid	4.89	1	304.255	Organic acids and derivatives
Cyanide	4.85	1	27.0253	Organic nitrogen compounds
Beta-Leucine	4.8	1	131.173	Organic acids and derivatives
Glyceraldehyde 3-phosphate	4.8	1	170.058	Organic oxygen compounds
Raffinose	4.8	1	504.437	Organic oxygen compounds
Silicon	4.715	3	28.0855	Homogeneous metal compounds
4a-Carbinolamine tetrahydrobiopterin	4.18	1	239.231	Organoheterocyclic compounds
Acetylcysteine	4	1	163.195	Organic acids and derivatives
Famotidine	4	1	337.445	Organoheterocyclic compounds
Methylcysteine	3.9	1	135.18	Organic acids and derivatives
Atenolol	3.75	1	266.336	Benzenoids
Syringic acid	3.55	1	198.174	Benzenoids
Erythronic acid	3.5	2	136.103	Organic oxygen compounds
Dimethylamine	3.3	3	45.0837	Organic nitrogen compounds
gamma-Glutamylcysteine	3.05	3	250.272	Organic acids and derivatives
Pseudoephedrine	3.02	1	165.232	Benzenoids
Ethyl glucuronide	2.9	1	222.193	Organic oxygen compounds
Indolelactic acid	2.8	1	205.21	Organoheterocyclic compounds
Pipecolic acid	2.6615	11	129.157	Organic acids and derivatives
D-Threitol	2.62	1	122.12	Organic oxygen compounds
Pseudouridine	2.6146	2	244.201	Nucleosides, nucleotides, and analogues
Vanillic acid	2.536	2	168.148	Benzenoids
Malondialdehyde	2.535	4	72.0627	Organic oxygen compounds
Fructose 1,6-bisphosphate	2.5	1	340.116	Organic oxygen compounds
3-Pyridylacetic acid	2.47	1	137.136	Organoheterocyclic compounds
Methionine sulfoxide	2.425	2	165.21	Organic acids and derivatives
Isobutyric acid	2.3	1	88.1051	Organic acids and derivatives
Phenylephrine	2.3	1	167.205	Benzenoids
Rubidium	2.175	1	85.4678	Homogeneous metal compounds
3-Aminoisobutanoic acid	2.02	2	103.12	Organic acids and derivatives
2,4-Dihydroxybutanoic acid	2	1	120.104	Organic acids and derivatives
Galactonic acid	2	1	196.155	Organic acids and derivatives
Homo-L-arginine	2	3	188.227	Organic acids and derivatives
Phenylpropanolamine	2	1	151.206	Benzenoids
Venlafaxine	2	1	277.402	Benzenoids
L-Alloisoleucine	1.95	4	131.173	Organic acids and derivatives
5-Hydroxylysine	1.875	2	162.187	Organic acids and derivatives
D-Ribulose 5-phosphate	1.72	1	230.11	Organic oxygen compounds
Adrenoyl ethanolamide	1.63	1	375.588	Organic nitrogen compounds
4-Ethylphenol	1.532	1	122.164	Benzenoids
Selenium	1.525	3	78.96	Homogeneous non-metal compounds
Topiramate	1.47	1	339.362	Organoheterocyclic compounds
APGPR Enterostatin	1.43	1	496.56	Organic acids and derivatives
3-Sulfinoalanine	1.38	1	153.157	Organic acids and derivatives
Rosmarinic acid	1.38	1	360.315	Phenylpropanoids and polyketides
4-Ethylbenzoic acid	1.1965	1	150.174	Benzenoids
2-Hydroxyglutarate	1.1	2	148.114	Organic acids and derivatives
Theobromine	1.1	1	180.164	Organoheterocyclic compounds
N-Arachidonoylglycine	1.09	1	361.518	Organic acids and derivatives
Acetoin	1.06	1	88.1051	Organic oxygen compounds
Gallic acid	1.0475	2	170.12	Benzenoids
D-Sedoheptulose 7-phosphate	1.02	1	290.161	Organic oxygen compounds
Loratadine	1.02	1	382.883	Organoheterocyclic compounds
Dihomo-gamma-linolenoylethanolamide	1.01	1	349.551	Organic nitrogen compounds
p-Cresol glucuronide	1	1	284.262	Organic oxygen compounds
Salicyluric acid	1	1	195.172	Benzenoids
