## Supplementary material for "Metabolic collaboration between cells in the tumor microenvironment has a negligible effect on tumor growth": Table S3

### Sheet: Blood content
Metabolite	Conc (uM)	D*10^10 (m^2/s)	MW(Da)	Source conc	Source Diff. coeff.	Original Met name	Category	Comment	male	female	These values were created with regexp replace in visual studio, using the pattern find: ([0-9\.]*)±[0-9\.]* Replace with: $1
glucose	4971.3		180.156	HMDB
(S)-2-aminobutanoate	22		103.12	Harada et al		2-Aminobutyrate			22.89±7.28	21.11±6.01	22.89	21.11
2-hydroxybutyrate	34.965		104.105	Harada et al		2-Hydroxybutyrate			37.1±16.44	32.83±13.15	37.1	32.83
2-oxobutyrate	9.53		102.089	Harada et al		2-Oxobutyrate			8.53±8.79	10.53±8.62	8.53	10.53
3-methyl-2-oxobutyrate	13.62		116.115	Harada et al		2-Oxoisopentanoate			14.41±3.12	12.83±2.61	14.41	12.83
D-3-amino-isobutanoate	2.18		103.12	Harada et al		3-Aminoisobutyrate			2.27±1.6	2.09±1.28	2.27	2.09
(R)-3-hydroxybutanoate	102.53		104.105	Harada et al		3-Hydroxybutyrate			92.45±114.14	112.61±102.73	92.45	112.61
3-Methylhistidine	7.17		169.181	Harada et al		3-Methylhistidine			7.9±5.45	6.44±4.95	7.9	6.44
5-oxoproline	26.635		129.114	Harada et al		5-Oxoproline			26.8±7.57	26.47±8.29	26.8	26.47
alanine	356.46	9.8	89.0932	Harada et al	Zhang et al, mouse seminal fluid	Alanine			387.08±88.01	325.84±75.76	387.08	325.84
L-2-aminoadipate	1.025		161.156	Harada et al		Alpha-Aminoadipate			1.16±1.42	0.89±0.87	1.16	0.89
arginine	86.615		174.201	Harada et al		Arginine			90.96±16.66	82.27±15.84	90.96	82.27
asparagine	47.84		132.118	Harada et al		Asparagine			50.02±7.98	45.66±7.47	50.02	45.66
aspartate	4.22	11.2667	133.103	Harada et al	Zhang et al, mouse seminal fluid	Aspartate			4.34±2.91	4.1±10.13	4.34	4.1
azelaic acid	1.135		188.221	Harada et al		Azelate			1.14±0.77	1.13±0.61	1.14	1.13
beta-alanine	2.655		89.0932	Harada et al		Beta-Alanine			2.99±0.95	2.32±0.86	2.99	2.32
betaine	56.395		118.154	Harada et al		Betaine			61.47±17.36	51.32±14.22	61.47	51.32
L-carnitine	64.075		162.207	Harada et al		Carnitine			67.54±12.81	60.61±11.08	67.54	60.61
choline	15.415	11.7	104.171	Harada et al	Zhang et al, mouse seminal fluid	Choline			16.91±3.85	13.92±3.07	16.91	13.92
cis-aconitate	5.16		174.108	Harada et al		Cis-Aconitate			5.22±1.48	5.1±1.42	5.22	5.1
citrate	98.025	7.025	192.124	Harada et al	Zhang et al, mouse seminal fluid	Citrate			93.34±31.93	102.71±34.17	93.34	102.71
citrulline	43.015		175.186	Harada et al		Citrulline			44.23±11.61	41.8±10.66	44.23	41.8
creatine	37.935		131.133	Harada et al		Creatine			32.08±14.99	43.79±15.17	32.08	43.79
creatinine	62.505		113.118	Harada et al		Creatinine			71.24±17.35	53.77±12.58	71.24	53.77
cysteine	58.445		121.15	Harada et al		Cystine			59.21±9.53	57.68±10.04	59.21	57.68
ethanolamine-phosphate	1.37		141.063	Harada et al		Ethanolamine Phosphate			1.25±1.06	1.49±1.1	1.25	1.49
fumarate	1.57		116.072	Harada et al		Fumarate			1.61±0.67	1.53±0.63	1.61	1.53
gamma-butyrobetaine	1.41		145.2	Harada et al		Gamma-Butyrobetaine			1.57±0.39	1.25±0.3	1.57	1.25
glucuronate	3.36		194.139	Harada et al		Glucuronate			3.59±1.71	3.13±1.62	3.59	3.13
glutamate	35.755	9	147.129	Harada et al	Zhang et al, mouse seminal fluid	Glutamate			41.29±18.22	30.22±17.71	41.29	30.22
glutamine	629.17	10.2	146.144	Harada et al	Zhang et al, mouse seminal fluid	Glutamine			637.11±85.25	621.23±76.7	637.11	621.23
glycine	233.425	12.9	75.0666	Harada et al	Zhang et al, mouse seminal fluid	Glycine			215.85±48.92	251±81.29	215.85	251
guanidinoacetate	2.815		117.107	Harada et al		Guanidinoacetate			3.22±0.76	2.41±0.62	3.22	2.41
hippurate	4.405		179.173	Harada et al		Hippurate			4.02±5.16	4.79±5.42	4.02	4.79
histidine	76.175	8.25	155.155	Harada et al	Zhang et al, mouse seminal fluid	Histidine			79.58±14.01	72.77±14.39	79.58	72.77
homovanillate	2.35		182.173	Harada et al		Homovanillate			2.74±1.64	1.96±1.38	2.74	1.96
trans-4-hydroxy-L-proline	9.32		131.13	Harada et al		Hydroxyproline			10.34±3.81	8.3±3	10.34	8.3
indoleacetate	4.87		175.184	Harada et al		Indole-3-acetate			5.06±3.74	4.68±3.53	5.06	4.68
isocitrate	6.165		192.124	Harada et al		Isocitrate			6.37±2.59	5.96±5.41	6.37	5.96
isoleucine	59.38	8.4	131.173	Harada et al	Zhang et al, mouse seminal fluid	Isoleucine			67.41±14.7	51.35±10.97	67.41	51.35
kynurenine	1.605		208.214	Harada et al		Kynurenine			1.71±0.57	1.5±0.56	1.71	1.5
L-lactate	690.45	10.5	90.0779	Harada et al	Zhang et al, mouse seminal fluid	Lactate			750.03±240.67	630.87±204.97	750.03	630.87
leucine	117.37	8.95	131.173	Harada et al	Zhang et al, mouse seminal fluid	Leucine			131.73±23.15	103.01±18.63	131.73	103.01
lysine	186.47		146.19	Harada et al		Lysine			196.82±33.48	176.12±31.07	196.82	176.12
malate	6.085		134.087	Harada et al		Malate			6.39±2.12	5.78±2.35	6.39	5.78
malonate	2.49		104.061	Harada et al		Malonate			2.43±1.67	2.55±1.69	2.43	2.55
methionine	21.105		149.211	Harada et al		Methionine			23.06±6.94	19.15±5.6	23.06	19.15
dimethylglycine	5.28		103.12	Harada et al		N,N-Dimethylglycine			5.84±10.19	4.72±6.45	5.84	4.72
O-acetylcarnitine	1.435		204.244	Harada et al		O-Acetylcarnitine			1.6±1.46	1.27±1.25	1.6	1.27
ornithine	39.005		132.161	Harada et al		Ornithine			40.75±9.86	37.26±15.79	40.75	37.26
phenylalanine	55.725	8.7	165.189	Harada et al	Zhang et al, mouse seminal fluid	Phenylalanine			59.21±9.65	52.24±8.86	59.21	52.24
L-pipecolate	1.715		129.157	Harada et al		Pipecolate			2.11±3.12	1.32±1.2	2.11	1.32
proline	137.595		115.13	Harada et al		Proline			155.23±47.99	119.96±37.02	155.23	119.96
pyruvate	62.305		88.0621	Harada et al		Pyruvate			64.06±23.41	60.55±19.7	64.06	60.55
sarcosine	2.725		89.0932	Harada et al		Sarcosine			2.98±1.6	2.47±1.45	2.98	2.47
serine	118.17	10.8	105.093	Harada et al	Zhang et al, mouse seminal fluid	Serine			114.98±22.01	121.36±41.91	114.98	121.36
succinate	9.295		118.088	Harada et al		Succinate			9.24±2.84	9.35±2.56	9.24	9.35
taurine	75.65		125.147	Harada et al		Taurine			74.1±19.23	77.2±21.94	74.1	77.2
threonate	28.965		136.103	Harada et al		Threonate			26.53±7.48	31.4±7.73	26.53	31.4
threonine	133.9	9.9	119.119	Harada et al	Zhang et al, mouse seminal fluid	Threonine			141.83±31.89	125.97±27.92	141.83	125.97
tryptophan	50		204.225	Harada et al		Tryptophan			54.06±9.1	45.94±7.61	54.06	45.94
tyrosine	63.655	8	181.189	Harada et al	Zhang et al, mouse seminal fluid	Tyrosine			68.22±12.7	59.09±11.78	68.22	59.09
urate	266.895		168.11	Harada et al		Uric acid			300.27±70.44	233.52±56.66	300.27	233.52
uridine	23.77		244.201	Harada et al		Uridine			23.86±6.57	23.68±6.52	23.86	23.68
valine	221.15	10	117.146	Harada et al	Zhang et al, mouse seminal fluid	Valine			240.22±39.93	202.08±34.67	240.22	202.08
O2	100	21.8	15.9994	Siggaard-Andersen et al	Goldstick et al	Oxygen		This is a special case; we are looking for free oxygen, not the oxygen bound in hemoglobin
NEFA blood pool in	11925.2	0.19	271.878	Quehenberger et al	Chary et al (albumin)	All lipids except sterols. They are converted to this metabolite mix.	Lipids	Calculated in "Lipids Overview". We use the diffusion coefficient for albumin, which is an approximation. Some may be transported by other proteins or in lipid drops. Essential fatty acids are handled as part of HAM's media.
cholesterol	3776.02	0.19	386.65	Quehenberger et al	Chary et al (albumin)	Sterols, all converted to cholesterol	Sterols	Calculated in "Lipids Overview". We use the diffusion coefficient for albumin, which is an approximation. May be transported by other proteins or in lipid drops.
albumin	601.5	0.19	66500	Hoogenboezem et al	Chary et al		Protein	The concentration is 40 g/l, => 40*10^6/66500 uM = 601 uM

### Sheet: Lipids overview
We use the fatty acid composition provided in Human1. We take the concentrations from Quehenberger et al.
From Quehenberger et al	Tot conc (uM)	mg/dl
Fatty Acyls - Almost only fatty acids - ignore the rest	214	5.82
Glycerolipids	1058	93.7		Almost only triacylglycerols. Assume these can be converted to fatty acids, with the same composition, ignore the glycerol												The most common is TG(52:3) - assume 2x 18 length (stearic acid) + 1x 16 length (palmitic acid), ignore double bonds
Glycerophospholipids	2596	201		Same strategy, assume they can be converted to fatty acids. Just use PC and PE to simplify things.
Sphingolipids	318	23.7		Same strategy again, just convert to fatty acids.
Sterol Lipids	3780	146		Assume that all of this is cholesterol, ignore that it is esterified.
		g/l	uM
Type 1 (conv to NEFA blood pool)		3.2422	11925.2
Type 2 (conv to cholesterol)		1.46	3776.02
We simplify by assuming that Fatty Acyls, Glycerolipids, Glycerophospholipids and Sphingolipids all are converted into the NEFA blood pool.
The sterol lipids are all treated as cholesterol for simplicity.
NEFA blood pool in[s]
cholesterol-ester pool[s]	This is for export only in the model, so don't use it.
cholesterol-ester plasma pool	Not present in the s compartment
Cholesterol MW	386.65
NEFA Blood pool average MW (from Lipid pool calculations)	271.878
NEFA blood pool in[s] => 0.0048 (10Z)-heptadecenoic acid[s] + 0.0016 (11Z,14Z)-eicosadienoic acid[s] + 0.0016 (11Z,14Z,17Z)-eicosatrienoic acid[s] + 0.0001 (13Z)-eicosenoic acid[s] + 0.0001 (13Z)-octadecenoic acid[s] + 0.0001 (13Z,16Z)-docosadienoic acid[s] + 0.0001 (4Z,7Z,10Z,13Z,16Z)-DPA[s] + 0.0001 (6Z,9Z)-octadecadienoic acid[s] + 0.0001 (6Z,9Z,12Z,15Z,18Z)-TPA[s] + 0.0001 (6Z,9Z,12Z,15Z,18Z,…

### Sheet: Lipid pool calculations
Metabolite	Chain length	MW	NEFA blood pool stochiometric coefficient	Weighted mean
(10Z)-heptadecenoic acid	C17:1,n-7	268.24	0.0048	1.28755
(11Z,14Z)-eicosadienoic acid	C20:2,n-6	308.272	0.0016	0.493234
(11Z,14Z,17Z)-eicosatrienoic acid	C20:3,n-3	306.256	0.0016	0.490009
(13Z)-eicosenoic acid	C20:1,n-7	310.287	0.0001	0.0310287
(13Z)-octadecenoic acid	C18:1,n-5	282.256	0.0001	0.0282256
(13Z,16Z)-docosadienoic acid	C22:2,n-6	336.303	0.0001	0.0336303
(4Z,7Z,10Z,13Z,16Z)-DPA	C22:5,n-6	330.256	0.0001	0.0330256
(6Z,9Z)-octadecadienoic acid	C18:2,n-9	280.24	0.0001	0.028024
(6Z,9Z,12Z,15Z,18Z)-TPA	C24:5,n-6	358.287	0.0001	0.0358287
(6Z,9Z,12Z,15Z,18Z,21Z)-THA	C24:6,n-3	356.272	0.0001	0.0356272
(7Z)-octadecenoic acid	C18:1,n-11	282.256	0.0001	0.0282256
(7Z)-tetradecenoic acid	C14:1,n-7	226.193	0.0001	0.0226193
(9E)-tetradecenoic acid	C14:1,n-5	226.193	0.0001	0.0226193
(9Z,12Z,15Z,18Z)-TTA	C24:4,n-6	360.303	0.0001	0.0360303
(9Z,12Z,15Z,18Z,21Z)-TPA	C24:5,n-3	358.287	0.0001	0.0358287
10,13,16,19-docosatetraenoic acid	C22:4,n-3	332.272	0.0001	0.0332272
10,13,16-docosatriynoic acid	C22:3,n-6	328.24	0.0001	0.032824
12,15,18,21-tetracosatetraenoic acid	C24:4,n-3	360.303	0.0001	0.0360303
13,16,19-docosatrienoic acid	C22:3,n-3	334.287	0.0001	0.0334287
7-palmitoleic acid	C16:1,n-9	254.225	0.0001	0.0254225
8,11-eicosadienoic acid	C20:2,n-9	308.272	0.0001	0.0308272
9-eicosenoic acid	C20:1,n-11	310.287	0.0001	0.0310287
9-heptadecylenic acid	C17:1,n-8	268.24	0.0001	0.026824
adrenic acid	C22:4,n-6	332.272	0.0017	0.564862
arachidonate	C20:4,n-6	304.24	0.0137	4.16809
behenic acid	C22:0	340.334	0.0007	0.238234
cerotic acid	C26:0	396.397	0.0005	0.198198
cis-cetoleic acid	C22:1,n-11	338.318	0.0001	0.0338318
cis-erucic acid	C22:1,n-9	338.318	0.0002	0.0676637
cis-gondoic acid	C20:1,n-9	310.287	0.0001	0.0310287
cis-vaccenic acid	C18:1,n-7	282.256	0.0001	0.0282256
DHA	C22:6,n-3	328.24	0.0046	1.5099
dihomo-gamma-linolenate	C20:3,n-6	306.256	0.0025	0.76564
DPA	C22:5,n-3	330.256	0.0019	0.627486
eicosanoate	C20:0	312.303	0.0011	0.343533
elaidate	C18:1,n-9	282.256	0.0001	0.0282256
EPA	C20:5,n-3	302.225	0.002	0.604449
gamma-linolenate	C18:3,n-6	278.225	0.0048	1.33548
henicosanoic acid	C21:0	326.318	0.0001	0.0326318
lauric acid	C12:0	200.178	0.0034	0.680604
lignocerate	C24:0	368.365	0.0012	0.442038
linoleate	C18:2,n-6	280.24	0.071	19.8971
linolenate	C18:3,n-3	278.225	0.0005	0.139112
margaric acid	C17:0	270.256	0.0056	1.51343
mead acid	C20:3,n-9	306.256	0.0005	0.153128
myristic acid	C14:0	228.209	0.0283	6.45831
nervonic acid	C24:1,n-9	366.35	0.0003	0.109905
nonadecylic acid	C19:0	298.287	0.0001	0.0298287
oleate	C18:1,n-9	282.256	0.3746	105.733
omega-3-arachidonic acid	C20:4,n-3	304.24	0.0001	0.030424
palmitate	C16:0	256.24	0.2949	75.5652
palmitolate	C16:1,n-7	254.225	0.0686	17.4398
pentadecylic acid	C15:0	242.225	0.003	0.726674
physeteric acid	C14:1,n-9	226.193	0.0001	0.0226193
stearate	C18:0	284.272	0.1031	29.3084
stearidonic acid	C18:4,n-3	276.209	0.0001	0.0276209
tricosanoic acid	C23:0	354.35	0.0002	0.07087
tridecylic acid	C13:0	214.193	0.0001	0.0214193
ximenic acid	C26:1,n-9	394.381	0.0001	0.0394381
			1	271.878
