## Supplementary material for "Metabolic collaboration between cells in the tumor microenvironment has a negligible effect on tumor growth": Table S5

### Sheet: Input
Metabolite	Within group frac	Group MW	group mass frac	Tot content	Comment
alanine	0.0800555	111.06	0.592784	0.427297	#Prot pool
arginine	0.0512376	111.06	0.592784	0.273481
aspartate	0.0555505	111.06	0.592784	0.296501
asparagine	0.0374787	111.06	0.592784	0.200043
cysteine	0.0183193	111.06	0.592784	0.0977794
glutamine	0.0427833	111.06	0.592784	0.228357
glutamate	0.0782571	111.06	0.592784	0.417698
glycine	0.0720659	111.06	0.592784	0.384653
histidine	0.0228465	111.06	0.592784	0.121943
isoleucine	0.0442022	111.06	0.592784	0.23593
leucine	0.0911424	111.06	0.592784	0.486474
lysine	0.0718508	111.06	0.592784	0.383505
methionine	0.022217	111.06	0.592784	0.118584
phenylalanine	0.0367656	111.06	0.592784	0.196237
proline	0.0509606	111.06	0.592784	0.272003
serine	0.0660885	111.06	0.592784	0.352748
threonine	0.0535482	111.06	0.592784	0.285814
tryptophan	0.00982629	111.06	0.592784	0.052448
tyrosine	0.0280929	111.06	0.592784	0.149946
valine	0.0667112	111.06	0.592784	0.356072
AMP	0.18	322.284	0.0362257	0.0202326	#RNA
CMP	0.3	322.284	0.0362257	0.0337209
GMP	0.34	322.284	0.0362257	0.0382171
UMP	0.18	322.284	0.0362257	0.0202326
cholesterol	0.06	278.764	0.164662	0.0354412	#Lipid pool (simplified to cholesterol + NEFA)
NEFA blood pool in	0.94	278.764	0.164662	0.555245
glycogen	1	162.14	0.0658649	0.406222	#Glycogen - may be a bit unrealistic, this is probably not exported by the macrophages, but serves as a placeholder for that energy input
glutamate	0.369431	204.319	0.0987974	0.178637	#Small metabolite pool. Removed UDP-N-acetylglucosamine, (S)-dihydroorotate, 2,3-bisphospho-D-glycerate, GAP, fructose-6-phosphate, acetyl-CoA since they were not present in the s compartment.
glutamine	0.0998379	204.319	0.0987974	0.0482762
aspartate	0.0864747	204.319	0.0987974	0.0418144
alanine	0.0404422	204.319	0.0987974	0.0195556
threonine	0.038782	204.319	0.0987974	0.0187529
pyruvate	0.0340461	204.319	0.0987974	0.0164628
serine	0.0281595	204.319	0.0987974	0.0136164
ATP	0.0270797	204.319	0.0987974	0.0130943
CoA	0.0233882	204.319	0.0987974	0.0113093
glycine	0.0215174	204.319	0.0987974	0.0104046
GSH	0.0178811	204.319	0.0987974	0.00864631
phenylpyruvate	0.0102483	204.319	0.0987974	0.00495553
UTP	0.0102191	204.319	0.0987974	0.0049414
isoleucine	0.0101906	204.319	0.0987974	0.00492761
leucine	0.0101906	204.319	0.0987974	0.00492761
DHAP	0.00942077	204.319	0.0987974	0.00455537
UDP-glucose	0.00883913	204.319	0.0987974	0.00427412
fructose-1,6-bisphosphate	0.00878052	204.319	0.0987974	0.00424578
valine	0.00876667	204.319	0.0987974	0.00423908
malate	0.00805143	204.319	0.0987974	0.00389323
proline	0.00713788	204.319	0.0987974	0.00345149
tyrosine	0.00543475	204.319	0.0987974	0.00262795
CTP	0.00519988	204.319	0.0987974	0.00251438
phenylalanine	0.00487025	204.319	0.0987974	0.00235499
AKG	0.00461735	204.319	0.0987974	0.0022327
GTP	0.00392454	204.319	0.0987974	0.0018977
glucose	0.00391396	204.319	0.0987974	0.00189258	Changed from glucose-6-phosphate to glucose since it was not present in the s compartment
methionine	0.00370438	204.319	0.0987974	0.00179123
citrate	0.00338671	204.319	0.0987974	0.00163763
ADP	0.00329793	204.319	0.0987974	0.0015947
lysine	0.0029336	204.319	0.0987974	0.00141853
NAD+	0.00290923	204.319	0.0987974	0.00140675
fumarate	0.002811	204.319	0.0987974	0.00135925
3-phosphoserine	0.00254766	204.319	0.0987974	0.00123191
histidine	0.00237581	204.319	0.0987974	0.00114881
3-phospho-D-glycerate	0.00217483	204.319	0.0987974	0.00105163
arginine	0.0014804	204.319	0.0987974	0.00071584
asparagine	0.00124629	204.319	0.0987974	0.000602636
tryptophan	0.00104551	204.319	0.0987974	0.000505551
UDP	0.000772026	204.319	0.0987974	0.000373309
UDP-glucuronate	0.000565297	204.319	0.0987974	0.000273347
cysteine	0.000486906	204.319	0.0987974	0.000235441
NADH	0.000434903	204.319	0.0987974	0.000210296
NADH	0.000378964	204.319	0.0987974	0.000183246	Changed from NADPH to NADH since it was not present in the s compartment
AMP	0.000245137	204.319	0.0987974	0.000118535
dCMP	0.000215223	204.319	0.0987974	0.00010407
isocitrate	0.0001859	204.319	0.0987974	8.98912e-05
GDP	0.000174952	204.319	0.0987974	8.45974e-05
NADP+	0.000164681	204.319	0.0987974	7.96306e-05
ribose	0.000164389	204.319	0.0987974	7.94897e-05	Changed from ribose-5-phosphate to ribose since it was not present in the s compartment
GMP	0.000104691	204.319	0.0987974	5.06229e-05
GSSG	0.000104171	204.319	0.0987974	5.03713e-05
AMP	9.76102e-05	204.319	0.0987974	4.7199e-05	Changed from dAMP to AMP since it was not present in the s compartment

### Sheet: Calculations
The lipid group MW:
	Calculation of fatty acids pool MW
MW cholesterol	386.654		Cholesterol MW
MW NEFA	271.878		NEFA Blood pool in MW - we just assume this is the same as the biomass fatty acids, although this is not entirely correct.
frac cholesterol	0.06		fraction cholesterol in biomass
group MW	Group MW	278.764
